# Sequestration of the phagocyte metabolite itaconate by *P. aeruginosa* RpoN promotes successful pulmonary infection

**DOI:** 10.1101/2025.08.07.669126

**Authors:** Ayesha Beg, Zihua Liu, Ying-Tsun Chen, Absar Talat, Griffin Gowdy, Jake Miller, Lindsey Florek, Lars Dietrich, Chu Wang, Ian Lewis, Tania Fok Lung Wong, Sebastian Riquelme, Alice Prince

## Abstract

The phagocyte immunometabolite itaconate, normally toxic to bacteria, functions as a signal to stimulate the adaptation of the pulmonary pathogen *Pseudomonas aeruginos*a to the lung. Itaconate is actively transported into *P. aeruginosa* where it induces σ^54^ *rp*oN expression and co-valently binds cysteine residues on RpoN. RpoN not only functions as a sink to limit itaconate toxicity but *S*- itaconated RpoN promotes increased utilization of the Entner Doudoroff pathway, optimizing bacterial metabolism in the setting of inflammation. *S*-itaconation of RpoN directs a global metabolic response that fuels pulmonary infection.
