## Supplemental Table 3 for "Sequestration of the phagocyte metabolite itaconate by *P. aeruginosa* RpoN promotes successful pulmonary infection"

### Sheet: Supplementary Table 3
Supplementary Table 3
	Strain name	Description	Source
	DH5α	E. coli cloning strain	NEB C2987H
	P. aeruginosa PAO1	Wild-type laboratory strain	Luke P Allsopp6
	PAO1 ΔrpoN	Wild-type laboratory strain	Luke P Allsopp6
	Plasmid
	pHERD26T	Escherichia-Pseudomonas shuttle vector	Lars E.P. Dietrich7
	Gene Name	Sequence 5’- 3’
	Cloning primers
	rpoN_F	CGAGAATTCATGAAACCATCGCTAGTCCTCAAGATGGGCC
	rpoN_R	CGCAAGCTTTCACACCAGTCGCTTGCGCTCGCT
	218_F	AACCTGCGCGAGGCACTGCTGCTGCAACTGC
	218_R	GCAGTTGCAGCAGCAGGCACTCGCGCAGGTT
	275_F	ATCGAGCTGATCCAGGCACTGCATCCCCGGC
	275_R	GCCGGGGATGCAGTGCCTGGATCAGCTCGAT
	RTqPCR primers
	qrpsL_F	CGGCACTGCGTAAGGTATGC
	qrpsL_R	CGTACTTCGAACGACCCTGCT
	qRpoN_F	CGACAATACCTTCATGCGCA
	qRpoN_R	GTATTTCTGCGTGGTGACCC
	qEda_PA3181_F	GGTTGCACCGACGAGTTG
	qEda_PA3181_R	CGAGATTGTTCAGGCTGACG
	qZwf_F	TGGAGGAGGAACATGCGAAT
	qZwf_R	CTCGGGAGCGAAGATGTAGT
	qPgl_F	CTGGACCTGGCGATGGATC
	qPglR	GGTACCAATGGATCGTCAGC
	qGntP_PA2321_F	CATTCCCCTCACCGACGAC
	qGntP_PA2321_R	GGGGTCAGTTCCAGGTAGAC
	qGnuK_PA2322_F	ATGTCACACGATGCCTACCT
	qGnuK_PA2322_R	TTGACGATCTTCTCCACCGG
	qGcd-F	TACTCGCCGTTGAAGCAGAT
	qGcd_R	GATCGAAGCGCCAGATTTCC
	qKguE_PA2260_F	CCCCGTCTCCATCAGTCTTT
	qKguE_PA2260_R	GTTCAACTGGCCGTCTTCG
	qKguK_PA2261_F	TGGCTGACTTCGAGATCCTC
	qKguK_PA2261_R	GGGTCAGGCTGTCGAGTAC
	qKguT_PA2262_F	GATCTGGGCCTTCATCTGGT
	qKguT_PA2262_R	AGAGGACGAAGCCATAGACG
	qKguD_PA2263_F	TGGGCGTCGACAACTATGAC
	qKguD_PA2263_R	CGACGCTCTTCTTCCATTCC
	qHsiC3_F	TGTGCCACAAGAAGAACAGC
	qHsiC3_R	TAGTCGGCGATCCAGTTGTT
	qVgrG3_F	CAAGAACGACGAGACCTCCT
	qVgrG3_R	GAGTTGGTCTTGATCCCGGA
